# The *GASA* Gene Family in *Theobroma cacao*: Genome wide Identification and Expression Analysis

**DOI:** 10.1101/2021.01.27.425041

**Authors:** Abdullah, Sahar Faraji, Furrukh Mehmood, Hafiz Muhammad Talha Malik, Ibrar Ahmed, Parviz Heidari, Peter Poczai

**Author notes:** Correspondence: Abdullah, Parviz Heidari, Péter Poczai.

## Abstract

The gibberellic acid-stimulated *Arabidopsis* (*GASA/GAST*) gene family is widely distributed in plants. The role of the *GASA* gene family has been reported previously in various physiological and biological processes, such as cell division, root and seed development, stem growth, and fruit ripening. These genes also provide resistance to abiotic and biotic stresses including antimicrobial, antiviral, and antifungal. Here, we report 17 *tcGASA* genes in *Theobroma cacao* L. distributed on six chromosomes. The gene structure, promoter-region sequences, protein structure, and biochemical properties, expression, and phylogenetics of all *tcGASA*s were analyzed. Phylogenetic analyses divided tcGASA proteins into five groups. The nine segmentally duplicating genes form four pairs and cluster together in phylogenetic tree. Purifying selection pressure was recorded on *tcGASA*, including duplicated genes. Several stress/hormone-responsive cis-regulatory elements were also recognized in the promoter region of *tcGASAs.* Differential expression analyses revealed that most of the *tcGASA* genes showed elevated expression in the seeds (cacao food), implying their role in seed development. The black rod disease of genus *Phytophthora* caused up to 20–25% loss (700,000 metric tons) in world cacao production. The role of *tcGASA* genes in conferring fungal resistance was also explored based on RNAseq data against *Phytophthora megakarya*. The differential expression of *tcGASA* genes was recorded between the tolerant and susceptible cultivars of cacao plants, which were inoculated with the fungus for 24h and 72h. This differential expression indicating possible role of *tcGASA* genes to fungal resistant in cacao. Our findings provide new insight into the function, evolution, and regulatory system of the *GASA* family genes in *T.* cacao and provide new target genes for development of fungi-resistant cacao varieties in breeding programs.
