## Supplementary for "The *GASA* Gene Family in *Theobroma cacao*: Genome wide Identification and Expression Analysis": Table S1 - Copy.xlsx

### Sheet: Sheet1
Table S1. The complete detail of each sequence of Theobroma cacao analysd in current study including protein sequences, coding sequences, genomic sequences, promoter regions
Gene locus ID	Gene name	Protein sequence	Coding sequence	Gene sequence	Promoter region
Tc01v2_t001590	tcGASA1	MAISRNIAASLVVFSLLLLHLTQAEELMSFDGAVAPSPSPQPQTIDCGVACQGRCKLSKRPNLCKRTCGSCCAKCNCVPPGTAGNHEACPCYARLTTRNNIRKCP	ATGGCCATCTCCAGAAACATTGCTGCTTCACTTGTTGTTTTCTCTCTCTTGCTTCTCCACCTCACTCAAGCTGAAGAACTGATGAGCTTTGATGGAGCAGTAGCACCGAGCCCTTCACCGCAGCCACAGACCATTGATTGCGGAGTAGCCTGTCAAGGGAGATGCAAACTATCAAAGAGGCCAAATCTCTGCAAAAGGACCTGCGGGAGCTGCTGTGCCAAGTGCAACTGTGTTCCCCCAGGAACCGCTGGCAACCATGAAGCCTGTCCTTGCTACGCCCGATTAACCACACGCAACAACATTCGCAAGTGTCCTTGA	TCTTACTTCACATCTTTGTCTCTCTCTTTTGCAGCTTTGCTACAAAACAAAGATGGCCATCTCCAGAAACATTGCTGCTTCACTTGTTGTTTTCTCTCTCTTGCTTCTCCACCTCACTCAAGCTGAAGAACTGGTAATGTGACTGGAAACCCTTTTCTTTATTGATTCTTGAAGGACAAAAAGATCAAGGAAAATTTGCAGCAGCTAGCCATGGTATTTGATAGCTTAATTAATATAATCTGTTATGTTGTGCAGATGAGCTTTGATGGAGCAGTAGCACCGAGCCCTTCACCGCAGCCACAGACCATTGGTAACCATAGAACCTACTAAGTAAATCTTAAATTGGGATTATGTTATGGTTAAAAACTTGTTAATGTTTCTTTGATTCATTCATGGCAA…	TATTAATTAGTGACCCTTTTCAAGTAAAAATTTATTTCATAAAGAAAGCTAAATGTCTTGACATACAAGTTAGGTCCACCATATATTCTTTATTAAAAATTAATAGAGAAAATCCCAATTAGTTAATTCATTTGCATTCTTTGGGTTAAAAAAATTTTGGGTTTCCTAACAAATTTCCATCCCTCAAGCCATTTTGGTGTAGCTAAATGTACTTTTTCTAATTATGATAGCAAAGCATTCTTCAAAAATAAATAAATTAATTAATTAAATTTGGTAAAATACCAACAAGATCAGAGGTAAATATTCCTAAGTAGGAAATATATATATATATATATATATATATATATATATATATATATACGTGAATTAAGCAGTAAACAAATTGTAAAGAAGGATTGG…
Tc01v2_t005890	tcGASA2	MKFFFATFLSVSLVLSSSFVQLSFAIPVVPTPTPAAPVPPPSPAPPSVCDSKCGERCSKAGIKDRCLKYCGICCRECNCVPSGTYGNKSECPCYRDKLNSKGKPKCP	ATGAAGTTTTTTTTTGCGACTTTCCTGTCTGTTTCCCTGGTTTTGAGCTCATCTTTTGTCCAACTCTCCTTTGCTATACCCGTAGTACCCACTCCCACACCTGCTGCCCCCGTCCCTCCTCCTTCACCTGCTCCTCCGAGTGTCTGCGATAGCAAGTGCGGAGAGAGGTGTTCCAAGGCTGGAATTAAAGACCGCTGCCTCAAATACTGCGGGATATGCTGCCGAGAATGTAACTGTGTTCCATCAGGGACCTATGGCAACAAGTCGGAATGCCCTTGCTACAGAGACAAGTTGAACTCCAAGGGCAAGCCCAAGTGCCCTTGA	TCTCCACCACAGAGAAAGCAAAAGAAAAATGAAGTTTTTTTTTGCGACTTTCCTGTCTGTTTCCCTGGTTTTGAGCTCATCTTTTGTCCAACTCTCCTTTGCTATACCCGTAGTACCCACTCCCACACCTGCTGCCCCCGTCCCTCCTCCTTCACCTGCTCCTCCGAGTAATGTTCTTTCCCTTTATAAGTCTTTCCCATGCATGCATTTAACATTTGCTATACGTAACTTTCTTGGGCTTATTTCTCTAACGAAATGAATGGTTCTGTGTTTTTTTTTTTTTTTTGACAAAAAGGTGTCTGCGATAGCAAGTGCGGAGAGAGGTGTTCCAAGGCTGGAATTAAAGACCGCTGCCTCAAATACTGCGGGATATGCTGCCGAGAATGTAACTGTGTTCCA…	TTGTGCACTGAGGTGGTAAGCCATTGGGCAACCTAACCTTAAATTTTTATATTTTTTGAGTGCATTTTGTCAAACTTCCACATTAATCAGAGGAAACGAGGAAAATGTACAAGCTTAGAAGGGATGCCACCAAGCCTGTTGCTTGCCACTAGGATAATTATTTTTTTCTTGTCTTTCATGTCTCTGTAGTTTTGTTTTGTTCAATTGTGGGATCTTTTTCAGATATTTCCTACCCGGATATTCCCAAGCTGGAAAGAAAAATCAGTGCAAATTGGGCCAGTTGATCAGGTCGAACAGCCTGTACTCCTCGAAGAACACATTACTATTGATGGGATATTTGACTTGATCCAAAAACTGATTAAATGGGTTTTAATGGTTGGAAAATGATTGACGTACTGG…
Tc02v2_t009150	tcGASA3	MKLLFATLLVCSLLLSSSLLEPAMAQPLSPFCVGKCDARCKKAAVWDRCIKYCGLCCEQCKCVPSGTYGNKHECPCYRDKKSKKGTPKCP	ATGAAGCTCTTGTTTGCAACTTTGCTGGTTTGCTCTCTTCTTCTGAGTTCTTCACTCTTGGAACCAGCCATGGCTCAGCCTCTGTCACCGTTTTGCGTGGGCAAGTGCGACGCTAGGTGCAAGAAGGCAGCGGTGTGGGATCGGTGCATTAAGTACTGTGGGTTATGCTGTGAGCAGTGCAAGTGCGTGCCTTCAGGAACTTATGGAAACAAGCACGAGTGCCCTTGCTACAGGGACAAGAAGAGCAAGAAGGGCACGCCAAAGTGCCCTTGA	ACCACTACACTTCACTACTGTCGCCTGAAACTGATCACTTTACTTTTCTACATAGTTAACCTGAGTCAAATTCAAAGTTAAGAAAACATAAAAAATGAAGCTCTTGTTTGCAACTTTGCTGGTTTGCTCTCTTCTTCTGAGTTCTTCACTCTTGGAACCAGCCATGGCTCAGCCTCTGTCACGTGAGCAATTTACTCCCTCCTAACTTTACACTTTCCAGTTTTTCTCTGCATGCTTAAACCTTTTTGCTATGTACGAAATGTGTCTGATGTTTTTGTTAATTTTGTTGTTGCAGCGTTTTGCGTGGGCAAGTGCGACGCTAGGTGCAAGAAGGCAGCGGTGTGGGATCGGTGCATTAAGTACTGTGGGTTATGCTGTGAGCAGTGCAAGTGCGTGCCT…	TCAATTTGCTGGCTTCTTCCGACTTTAGCAAGGAATCTTGCCCTGGTCAGAGCTCTTGCCCATCCAATAGTATGGGAGGTTAATTTATGTACATACAAAAAGCTGCATTGTCTCCCTTTTCCTTATCATGTTATGCTGTTATTCTATTGGGTGAGAAAACACAGTTTATATAGGTTAGCACCTATAGTTTATCTGAAATATTTAATGTAAGCATTGTGAAATATAAAATGAACTAAACCTGTTCTCTGTTACTGTGGTGATAACAGTAACTCAGAAACATTTGAGACAACGTAATGGTTGTGGCCTATTTTAGTCGGTTGTTGTACTGGGCTGCTTTAAGTTTAGGATTTTTTGAATCTTTTTTTTTTTTATTTTCTGTTTTTACTTTTTCTTTAAGAA…
Tc02v2_t021110	tcGASA4	MELRFTLLLLVFFFCTAQVSSETKIEEHQVPQVVKGPNRRLLPFVDCGGLCKVRCSLHSRQNVCARACRTCCARCKCVPPGTAGNREMCGRCYTDMRTHGNKPKCP	ATGGAGTTACGCTTTACTCTCCTGCTTCTGGTTTTCTTCTTCTGCACGGCTCAGGTCTCATCAGAAACCAAGATTGAAGAGCACCAAGTTCCCCAGGTGGTGAAAGGACCCAACAGAAGGCTTTTGCCTTTCGTTGATTGTGGAGGGTTGTGCAAGGTGAGGTGCAGCTTGCACTCAAGGCAAAACGTGTGCGCAAGGGCGTGTAGAACCTGCTGCGCCAGGTGCAAATGTGTTCCTCCAGGCACCGCGGGGAACAGAGAAATGTGTGGGAGATGCTATACTGACATGAGAACTCATGGCAACAAGCCCAAGTGCCCTTAA	AAGGACCCAACAGAAGGCTTTTGCCTTTCGTTGGTAGAGCTTTCTGCCCTTATTTTGATGTTTAGAAGCAATATTTTAGTCTCTTTTTTTTTAAATGCATGGTTATCATAAAAGCACTCTGTAGTTCACAGAGTGAGAATAGTTACAAAAGATTGGACAGCAGGCAAAAAGAAGCAATATTTTAGTTGTTATATATATATATATCACTGGTTTTTGTTTTCCTTTTACTACTTTTGTTAAGCTGGAAAACATCCTCGAAAGATGAATTTGGTGATTAAAAGTTGGTTGTGTCTCGCAGATTGTGGAGGGTTGTGCAAGGTGAGGTGCAGCTTGCACTCAAGGCAAAACGTGTGCGCAAGGGCGTGTAGAACCTGCTGCGCCAGGTGCAAATGTGTTCCT…	CTCTAACCACCAATCAGAGGTAGATATGGAAAATATTGACATTGAGAGATATTGGTTAGCTTCATCAGTTATATCTTGCTCCCAAACTTTGTAGTTAGTTCACAAGCTTGACAGCATTTGGTCACTCTCTTTGTATTGTAATTGATTAATAAAGGTTTTGTAAATTGTGGATTATAAAAACATTTTGGAATTGAACTTTGTTCCTGGCTGATGGAGGAGAAAACATGTGGGTCGAGTCGCAGTTGTTGGGAATGCATGAAATGAAAATATAGATGCTGAGGTAATCTGATCACAGGTGGCATCCGAACCCTGGTGCCTGCTGGGGCTGGGAATTCAAGGCAAGTTTGAATGTTTGGTGAATCCATTGATGAAAACTGAGTTTGGACCCCTGGGAAACCC…
Tc04v2_t000240	tcGASA5	MAFKALLFLLATLLLVATRVASNEEEEKIEIKYVIVPAPAPVPVKAPTPAPPVKTPTPAPPYTAPSPAPPVKAPTPPYKPPTPTPPVKAPTPPYKPPTPTPPVKAPTPPYKPPSPAPPVKAPTPPYKPPSPAPPVKAPTPPYKPPSPAPPVKAPTPPYKPPSPAPPVKAPTPPYKPPTPTPPVEAPTPPYKPPTPAPPTKAPAPPYKPPTPSPPYKPPTTPAPPYKAPPTPTPPYKAPPTPTPPYKPPSPPLPPVRTRKDCTPLCEQRCRLHSRTNLCMRACVTCCDRCKCVPPGTSGNREMCGKCYTEMKTHRNKPKCP	ATGGCTTTCAAAGCTCTGCTGTTTCTATTGGCCACTCTTCTGCTTGTTGCTACAAGAGTTGCATCCAATGAGGAGGAAGAGAAGATTGAGATTAAATATGTTATAGTTCCTGCACCAGCTCCAGTACCAGTGAAGGCACCCACCCCTGCACCCCCAGTTAAGACTCCCACTCCAGCACCCCCTTACACAGCCCCAAGTCCTGCACCCCCAGTCAAGGCTCCTACTCCTCCATACAAACCCCCAACTCCTACACCCCCAGTCAAGGCTCCTACTCCCCCATATAAACCCCCAACTCCTACACCCCCAGTCAAGGCTCCTACTCCCCCGTACAAACCCCCAAGTCCTGCACCTCCAGTCAAGGCTCCTACTCCCCCGTACAAACCCCCAAGTCCTGCACCT…	ACCCCCAACCAAGGCTCCCGCTCCCCCATATAAACCCCCAACTCCTTCACCCCCATACAAGCCACCAACAACTCCAGCACCTCCTTACAAGGCACCGCCAACTCCTACACCTCCTTACAAGGCACCGCCAACTCCTACACCCCCTTACAAGCCACCAAGTCCACCATTGCCACCTGTTAGGACAAGAAAGGGTAAAATAATCTTTTTCCCTTACCTTAGTAAAAGCTAATATAAGCTTCCCATAACTTCGGGTAATTTTTTCATTTCTGACAATGAGTTGGACATTTGTTGCTGGCAGATTGCACTCCTTTATGTGAACAAAGGTGCAGATTACATTCAAGGACTAACCTATGCATGAGAGCATGCGTCACATGCTGTGACAGATGCAAATGCGTTCCA…	CAATCATTCAGAAGTTTGTCATTACATTTTTTGACTTGACATCAACTTAGTATCCACATGCAGCTTCTCAGAAAAGGGCCCTAAGCCATGAAGATTTGATAGATTTTTGTCGCATGACCCAACAAGTTTCAATGATATTTTTTTGATCCCTTCAGAGTTAAAAGGGTCAGCCTCGCTGAAAATAAGCATTGGATGCCATCTCCATCCCAAAGAAGAACATATATTGTCTCATCCCATGCAGCAGCAAATGTTTACTCCATAACAAGGAAGGAAGAAAAAAACATGGAAATGTCAATTTCTAGAATTTCAACAAATTGCACCAACCCCCTCCGAAACCACTGGATCAAAGAGGAATATGCTAATGAAAATTTTACAGTTTATCTTTCCTTTTCTTTCTTT…
Tc04v2_t006890	tcGASA6	MAKLVAAFLLALIAFSMLQTMVMASHGHGGHHYDQKHYGPGSLKSSQCPTQCSRRCSKTQYHKPCMFFCQKCCRKCLCVPPGYYGNKAVCPCYNNWKTKEGGPKCP	ATGGCTAAACTTGTTGCTGCCTTCTTGTTGGCCCTCATTGCCTTCTCCATGCTTCAAACCATGGTCATGGCATCACATGGACATGGAGGCCACCACTACGATCAAAAACATTACGGCCCTGGAAGCCTCAAGAGCTCCCAATGCCCAACACAGTGTTCGAGGAGGTGCAGCAAGACCCAGTACCATAAGCCATGCATGTTCTTCTGTCAGAAATGCTGCAGGAAATGCCTGTGTGTGCCCCCAGGGTATTATGGGAACAAAGCCGTGTGCCCTTGCTACAACAACTGGAAGACCAAGGAAGGAGGACCCAAGTGCCCTTGA	ACATTTCAATCTTCTGCTCTTCTCCTTGTTTTTGACAATTTTAGGAGGGGTTTGCTATATAGCAAAAGGCCATGGCTAAACTTGTTGCTGCCTTCTTGTTGGCCCTCATTGCCTTCTCCATGCTTCAAACCATGGTGGGTACCTTTCTCGCTCTCTTTCTCATTACATGGAAATGTTAAAAGCAAAGTTGCATGAAAAGAAGAAGCCAAGAACAGCAGTATAGCAATTTCCAGGAACTGACATTTCCTCTGTTTTCTCTCATTGTAGGTCATGGCATCACATGGACATGGAGGCCACCACTACGATCAAGTAATGCTACATTATTATATCTTGTTGAAGCTTTGAAATGGCCTTTTAGCTTTTGACAAGAAGTTAATTTTCATATTCTGTTTTCTTTTT…	AAACACAAGAAGTAGCTTGCCTGGTTTACAGCGCACCCTGCTTACTTTTGTCAAAGCACGTGCTCTGTTCAGTCTCGGCACCTGCAAAAGGACAAAAGTATTTGTTTATTCTATTCAACCCAGTATTATTATTATTATTATTGATTATTACAAGCTTATTTATAATAATTAGATTATTAAAAATTAAAATGATTGTGAATTAAAGTAAATAGTATTATTATTATTTTATTCAAAAAGTTGAATTAAAATTAAAGATGATTTTTTTAAAAAAAATTTATTTTACATGGACGGTTGCTTGACTTGTCTGCCAGAGTGGGCCCCTTTATCTACAACTACTTAACTAACTCAACCCTTTGCTCTTGTCTGCAATGCAATGAACCGTCCTTTCTCCTTACAAAA…
Tc04v2_t009440	tcGASA7	MAASRSSLLLPLSLLLLIALSNVAEAYSSAKLRPSDCQPKCKYRCSATSHKKPCMFFCLKCCAKCLCVPPGTYGNKQVCPCYNNWKTKEGGPKCP	ATGGCAGCTTCACGAAGCTCATTGCTTCTGCCATTGTCTCTGCTTCTTTTGATTGCTCTGTCCAATGTGGCTGAGGCTTATAGTAGTGCTAAGCTTCGCCCTTCAGATTGTCAACCAAAATGCAAGTATCGTTGCTCAGCAACATCCCACAAGAAGCCGTGCATGTTCTTCTGTCTCAAGTGCTGTGCCAAATGCCTATGCGTCCCTCCAGGGACTTACGGTAACAAGCAAGTCTGTCCTTGCTACAACAATTGGAAGACCAAGGAAGGAGGACCCAAGTGCCCTTAA	AAAGTAAATACTTACAAAGACAAAACCTCACGAGAGACACGCCGCGTTTATCGCTAGTGGAATCGTCTTCTCCCATCCCCATGTGAGATCTTGTGCCTACGCCCCATGTTCGCGCCGCTTTTCTCTCTTGTATTAATATTCTTTTCCGCTATAAAATCCACTCAAATTCCTCTTCTTTTTCATCAGTACAAAAACTTTACTAAAAAGAAAAAGGAAGAAAACAAAAACATGGCAGCTTCACGAAGCTCATTGCTTCTGCCATTGTCTCTGCTTCTTTTGATTGCTCTGTCCAATGTGGCTGAGGTATGTATTGAATAGAGCTGAGCATATCAACACTTGTTTCATTTCGTTCTTATTTTTAGCTCTGATCTTTCTTCATCAACTGAATTTGTACATGCA…	CGTAAAATGAGGATAAAAGTTGCTCCAAAATTTAGTCATTCACATGTTGGTTTGCACTGGTACACACACATTTGTACGACAGTACTTTGATTATTCAAAATCAAGTGATCAAGCCAGTGGTTAATACTTAATTAGTGGGTGAATCACCCAAAATTAAACTAATCAACCAAGTTTTCCCAAGGGACAAAATAAATTAAAGGGGCATAACTTATATTATTTTAAAATTATTTATTTTTATAATTGAGAGACAAGAGATTCGAACCTTGTTCGAAACATATACTAATTAATGAGTCAAATACTCATATATTATTTTAAGATTACTTGTTAAGGTTATATTTCTTATAGAATAAACTTAAACAAATGGAACAGTGAGCCATGAAACCAAAGATTTTCAATATG…
Tc04v2_t016520	tcGASA8	MFSASTSHIFSLIQITAFSLHSAKTNLRMARLSWAPIAFLLFLALAFTIQTASAGGEGSLKPEECEGACEGRCSATSHKKPCLYFCNYCCERCLCVPSGTYGNREECPCYNNIKTKEGANKCP	ATGTTTTCCGCATCAACAAGCCATATTTTTTCCTTAATACAAATCACTGCCTTCAGTTTACACTCTGCAAAAACAAATCTCAGAATGGCTAGGCTTTCTTGGGCTCCCATTGCTTTCCTTCTCTTCCTAGCTTTGGCCTTTACCATTCAAACAGCAAGCGCTGGGGGGGAAGGATCCCTTAAACCTGAAGAGTGTGAAGGTGCATGCGAGGGTCGGTGTTCGGCAACATCTCACAAGAAGCCATGTCTATATTTCTGCAACTATTGCTGCGAGAGATGTTTGTGTGTTCCTTCTGGTACATATGGCAATAGGGAGGAATGTCCATGCTACAACAACATCAAAACAAAGGAAGGTGCCAATAAGTGCCCTTGA	AAAATAATGCATTGCTTCCCATTGTATATATAAACATGAGCCATGGATGTTTTCCGCATCAACAAGCCATATTTTTTCCTTAATACAAATCACTGCCTTCAGTTTACACTCTGCAAAAACAAATCTCAGAATGGCTAGGCTTTCTTGGGCTCCCATTGCTTTCCTTCTCTTCCTAGCTTTGGCCTTTACCATTCAAACAGCAAGCGTATGCATTTTTCTCCTTCCTACAGTATAAACACATTTATGTATATTTATATTTCTAAACTATTAATATATTTTGTTTCATTTCTACAGGCTGGGGGGGAAGGATCCCTTAAACCTGAAGGTAATTAACATACTTGTTTTCACAAATTTCATAAGAACTTAACCCATAGATTAAAACTCTTCTTGTAGACTTTA…	TGATTTTTTTTTTCCTTTGAGGAGCCTTCAGGGAAGGCAAATTATTTGGCAGATTCTTTTGCTTATATTCTGGTTTCCTGTATGCCTGGTGGACTCCAAATTTCTGCTGCAGTCCTGTTTTTCCTTTGGCTTCTTTATTGCTGATTGTAATACCTACCTGTGAAATCTTGCTGCAAGTTGATTATCTTGTCCTGTTTCAGTGACTTTTGAGGCTGGGATTTCTCTGCCCTATTCGGTGCTTCTTGTCAGGTGTTTTCACAATCTTTCTTCTAGCTGTGATTTGTGAAACTCTACTGTTTACAGGTTAGATTCTCTATCAGAGCTTAATCTGCTCTTCTTTTTTTTTTTTTCATGTGATGTTGTTCGGAAGTACTGGTAGTAGTGTCCTTTCTTCTGCTT…
Tc04v2_t016530	tcGASA9	MARLSWLPFAFFLILALGFAIQTANAGKEGSLRLEDCPKACDGRCSKTHHRKPCLFFCNYCCKSCLCVPSGTYGNREECPCYNNIKTKEGKNKCP	ATGGCTAGGCTCTCTTGGCTTCCATTTGCATTCTTTCTCATCCTTGCATTGGGTTTTGCTATTCAAACAGCAAATGCTGGCAAGGAAGGATCACTTCGCCTTGAAGACTGTCCCAAGGCCTGCGATGGTCGGTGTTCGAAAACACATCACAGGAAGCCATGTTTGTTCTTCTGCAACTATTGCTGCAAGAGTTGTTTGTGCGTTCCCTCCGGAACGTATGGCAACAGGGAGGAATGTCCATGCTACAACAACATCAAAACCAAGGAAGGCAAGAATAAATGTCCATGA	ATATTAACATGGCTAGGCTCTCTTGGCTTCCATTTGCATTCTTTCTCATCCTTGCATTGGGTTTTGCTATTCAAACAGCAAATGTATGTCTCTCATTCTCATCTCTTCTTTTTTTATTTTTTTATTACGCACGTACCCATACATATATATATTATAATATATATTAATTTGAACTATATATCGTATTTCAAATTCAAGTATTTTTTTTTTACAAGTGGAAATTGAATTCCCAATATAAACATTTCGAGAAAATTGAATGCCCTCTCTCTGATTGTTTCATGTCCACAGGCTGGCAAGGAAGGATCACTTCGCCTTGAAGGTAAAATGCCATGCAATCTTTCACAAACTCCATTCGCTATTTTCTTACCATGTTTCTTAACGAAGCTTATAATTAAATCT…	TCACCAATTTCATTAAATTGGAAACCTAAGTTAAACCTTGACGAAAGATATTTAGGTAGATCATGAATAGAATAGCGTATGATCGAATATACTTAGTTGATTAGGTGATTTAATTTACCTATAAGGTAAATATACACCTATAAGTTATTCGTAGCTAAAATTAGAGCATGAACTTAATGAATCTTTCTTCAATTTAATTTGTATAAACACATAATAAATTAATTGGGACAAATATTTTAATAAGAAACTCGACAGAGACTTGTAAATAATTTAGGACTCTAAATTAACAACTTAATCCATTAAGTTAAGTTAAGAGAGAATAATATTCAGATGAAGTATTGAGGGACATCGTAATCTTGGATTTAAAAGTCAATCAAATCTTAACAAAGTAATTTTGTA…
Tc05v2_t012230	tcGASA10	MTGKLTIVMYFLVIMLLLLAQNNASSIKEAPAPQPQPPSNFTRHGITQGSLHPQECGPRCTFRCSKTQYRKPCLFFCQKCCAKCLCVPPGTYGNKQFCPCYNNWKTKRGGPKCP	ATGACAGGGAAGCTTACTATTGTGATGTACTTTCTTGTTATCATGCTACTTTTACTAGCACAGAACAATGCTAGCAGCATTAAAGAGGCACCTGCTCCACAGCCACAGCCACCTAGCAACTTCACAAGGCATGGAATCACTCAAGGCAGCCTTCATCCCCAAGAGTGCGGCCCTCGCTGCACTTTTAGATGTTCAAAGACACAATACAGGAAGCCATGCCTGTTCTTCTGCCAGAAGTGCTGCGCCAAGTGCTTGTGTGTGCCACCAGGAACTTATGGAAACAAGCAATTCTGCCCTTGCTACAACAATTGGAAGACCAAGAGAGGAGGACCCAAGTGCCCTTAA	AAAGAAAACATAGGAAAGAACTCTTGGATTAGATGTAGATTTTTGCATACTTGCCTTCCAAAAGGGATGCATAGAAATATAATTGAAGTGTGATCCTATTTTAATTTTATAACTGAATGATATAAATCCCCAGGCTAGCAGCATTAAAGAGGCACCTGCTCCACAGCCACAGCCACCTAGCAACTTCACAAGGGTGATATATAATATTTACAAGAGATACGCCACCTTTTTTACTATTTCTTTCCTTATGTCCTCAAATGTTAATCATTTTCTTTTGGATTTCAGCATGGAATCACTCAAGGCAGCCTTCATCCCCAAGGTAAAAAACACAAGCTCACCAAGTCTTTATAAAATATAGTAATGGAATTTACGAGAGTAGTACCGTAAGTAATTTCAATA…	AGAATCAGGTCATGGGCAACAATATAATTCTACTGATGGTGGTACTCAACAATCTTCTAAGTAAAGTCGTGTTTAATTTGATCTAAGTACTCTCTTGGTAGATTTTGAATTGAGAAATTTTTTTAATTATTATTATTATTTTAGTTATGACAATATTTAGAAAAATTTCTGAGTCTGCCTTTGATTGTAATCAGTGTGATCTTTGCTCATAAATGGTGATTTTGAAGTGTACCTATTCGTTTTCTTGGAGAATTTTACTATGTTCAATGAAAATAGAAAGCTTTGTACGTTTATTTTTTCTTGCTTTGCTTGGGTGTAGATATTAGAGCTTCCCAATTAATTGCTTTATAGTTGATTCTTTTGGTTTGGTTTCTCAGATTTAAGTTTCAGGAAATAACC…
Tc08v2_t003650	tcGASA11	MAISKTLLASLLIVSLFVLGFAESDPTVITNMVENALTDDKIDCDGACDVRCKLSSRPNLCKRACGTCCDRCNCVPPGTSGNYDACPCYRDMTTHGGKHKCP	ATGGCCATCTCCAAGACTCTTCTGGCTTCCCTTCTCATAGTTTCTCTTTTTGTACTTGGCTTTGCTGAGTCTGATCCAACGGTGATCACGAACATGGTAGAGAATGCTCTGACTGATGACAAAATAGATTGTGATGGAGCTTGTGACGTGAGATGCAAACTATCGTCGAGGCCGAACCTTTGCAAGAGGGCGTGTGGGACATGCTGTGACCGATGCAACTGCGTTCCTCCTGGCACCTCCGGTAACTATGATGCGTGTCCATGCTACCGAGACATGACCACCCACGGCGGCAAACACAAGTGCCCTTAG	CTCTTCTGGCTTCCCTTCTCATAGTTTCTCTTTTTGTACTTGGCTTTGCTGAGTCTGATCCAACGGTAGAAGCCCCATTTCTAAAAATGTTCTTTTATTTTGTTTCCAGGTTTCCTTTCTTACGCCAATACATTGGCTCGCTCATGCTTTACAGGTGATCACGAACATGGTAGAGAATGCTCTGACTGATGACAAAATAGGTAATTTCCTTCAACATCTCACAGTCCAATGAAATGATTCTGTTTTGATTAAACTTGATAAACGTAATATATATTGCTGTGTTATGTCTATGGTTTAGATTGTGATGGAGCTTGTGACGTGAGATGCAAACTATCGTCGAGGCCGAACCTTTGCAAGAGGGCGTGTGGGACATGCTGTGACCGATGCAACTGCGTTCCT…	GCGGGACATGTTGCGCACGCTGCAACTGTGTTCCTCCAGGAACTGCCGGAAACCAAGAAATGTGCCCCTGCTATGCTAGCTTGACTACCCACGGTGGCAGACGCAAGTGCCCTTGAGTGCATCAAATGAATCCTCTCTCTGCCTGCCTTGACCATCATGATCATAAATCAACGGATGAGATGTGGTCAAACTAAATTAATGAAGTTTTATGAAGGTGTACGAATAAATAAAAGAATGCCCTATGTAAAGTAAAAGTCATGTACGTAAATGACTTGTTTTTCTTTTTCTTTTGTCTCTTTGGCTATATCGATATGATTAATGATTTGTTATATTGAGTGTGAAATAATAATGAAGTTTGTAATTCTCTTTTCTCTAATTGATGCTAGTTTTTTTATTGAA…
Tc08v2_t003660	tcGASA12	MAMSKALIASLLVSLLLIQLVEADQLVTDTSKETSPPEKIDCGGACAARCRLASRQHMCKRACGTCCARCNCVPPGTAGNQEMCPCYASLTTHGGRRKCP	ATGGCCATGTCTAAGGCTTTGATTGCCTCACTTCTCGTCTCTCTCCTCCTTATTCAACTGGTTGAAGCTGATCAACTGGTGACGGATACAAGCAAGGAAACAAGTCCCCCAGAAAAAATTGACTGCGGTGGAGCTTGCGCAGCCAGGTGCCGATTAGCCTCCAGGCAACACATGTGCAAGAGGGCATGCGGGACATGTTGCGCACGCTGCAACTGTGTTCCTCCAGGAACTGCCGGAAACCAAGAAATGTGCCCCTGCTATGCTAGCTTGACTACCCACGGTGGCAGACGCAAGTGCCCTTGA	CTCTCCTCCTTATTCAACTGGTTGAAGCTGATCAACTGGTAAAAGCTTGATAACTTTTGATCATCATTAACCTCTTTTGTTTTCCCGAATGGTACACACGATGAACGTTTTCTATTATTGCTATTTGCTAGTAAGTTAAGCTACATGTTCTTGTGAAATACAGGTGACGGATACAAGCAAGGAAACAAGTCCCCCAGAAAAAATTGGTAAAAATTTTCATCATATTGAAAAGAAAACTGTGTGAACTTTCTAGGTAAAGAAAACCCTTTTTGATATGCTATTTCTCTTTGGTTGACAGACTGCGGTGGAGCTTGCGCAGCCAGGTGCCGATTAGCCTCCAGGCAACACATGTGCAAGAGGGCATGCGGGACATGTTGCGCACGCTGCAACTGTGTTCCT…	TATCGGCCACCTTGGCGATAGATTCATTAGCAGGGTACAGCTGTTGGGGGAAAAGATTTCAATACAGCTGTCAAGTTATCAGGCTGGGTGTTTTGAGTCATGACTCATGAACGTTTGCACAAGTGTTAAACTTCCCATCTTTTTCCTACTACAAACTTGGATATTGGGCCATTAGTCGGTTTTTTCCATAATTTTCGATGCTCCCACATCTAGCACTTTCAGACATTAGTGCAAGAGTGGGACATCGAGAGAATTGTAAGCTAGTTGTTATTGGCACTATTTCTCAGTTTTCACATTCAATTATTGGTTGTGTTGTCATAATATCGAACTCCTTTCTTTCCCTTACGGTCTGACGGAAAAAACATAAGACTTCGAAACATAGGAACCAGAATGAAAAAA…
Tc08v2_t007890	tcGASA13	MKLILVTFLLVSLVLSSSFFEVSMAGSGFCDSKCKVRCSKAGAKDRCLKYCGICCKKCKCVPSGTYGNKQECPCYRDMKNSKGKPKCP	ATGAAGCTCATCTTGGTGACTTTCCTGCTTGTTTCTCTTGTTCTCAGCTCCTCTTTCTTTGAGGTGTCAATGGCCGGTTCAGGTTTCTGCGACTCAAAGTGTAAGGTGAGGTGCTCAAAGGCAGGGGCAAAAGACAGGTGCTTGAAGTACTGCGGGATTTGCTGCAAGAAATGCAAGTGTGTTCCATCTGGGACATATGGGAACAAGCAGGAGTGTCCCTGCTACAGGGACATGAAGAACTCTAAGGGTAAGCCCAAGTGCCCTTAG	TCTCATATTTTACTTAGGTTTCAACAAAGAAATAAAAAAAGAGTTAAAAACTACTACTTTCTTTGATTTTTAGGGCTTATAACAAAAACTTTTTTCGTAAAGATCATGAAGCTCATCTTGGTGACTTTCCTGCTTGTTTCTCTTGTTCTCAGCTCCTCTTTCTTTGAGGTGTCAATGGCCGGTTCAGGTAAGAAATATGGATAAGCTAATTGTGAACAAATGGAAAAACTCGGTATCTTTGATCGGTTTTATTTTGAGTATGCTAATGATGAGTTTCTGGGTTCGTCTGTGGAAGGTTTCTGCGACTCAAAGTGTAAGGTGAGGTGCTCAAAGGCAGGGGCAAAAGACAGGTGCTTGAAGTACTGCGGGATTTGCTGCAAGAAATGCAAGTGTGTTCCA…	ATTCCAAGTTGCCGAATGCCTATTTCTCAGCCATGAGCATTCAATGCGTTCAATGCTTCTGATCGAATCAAGGTTCAGTGACATTATTGAATCATTGAACGAGTCAATAGACATAGCATAGGTATACGTTATACCCAATCTCTATCTCATTCCTGCTCCCAATTAAGTTGCCAAATCTTTTTGTAGAAGATGAATAAAAACAGTTTGGCATCACACTCATTGACCTATTTCGTCCTTCGGCGCATGTTTCCGGATGAATCCCAACAGACCACGTGACATGGCACGCTTTAGGTGGCAAAGTACAGGGCCAACCATCTCCTTTCATGGCACCGCATTCCTGGAAAGTGATAGCAACATTATAGTTTTCTTCTTTCCTTTCTTTCCTCTCTCTCTCTCTCT…
Tc08v2_t014670	tcGASA14	MGSTKTTTLSLALLCLLLLSEVGMLMAEVQTAPAPGPQVPDECPGKCAKRCSKSWKPKMCNKTCVACCHRCPDHCVPDGPLASRDSCHCYSQIKTHGKFKCP	ATGGGCAGCACCAAGACAACAACACTCTCACTTGCACTTCTTTGCCTTCTCCTACTGTCAGAGGTGGGAATGCTCATGGCTGAAGTTCAAACAGCCCCAGCCCCAGGGCCACAGGTTCCTGATGAATGCCCGGGCAAGTGTGCGAAGAGATGCAGCAAGTCATGGAAGCCAAAGATGTGCAATAAAACATGCGTTGCCTGCTGCCACAGGTGCCCTGATCATTGTGTGCCTGATGGTCCTCTAGCTAGCAGAGATTCCTGCCATTGCTACTCACAGATCAAGACCCATGGCAAATTCAAGTGCCCTTGA	TGGCAGGAACCAAGTTCCCATAAAACTAAACAAAGCAGAGGAAAAAAACAGAAGCAGTCTCTTTCTCTTTATCATCTCTCTATTTCAGCCTTGAGAAAGTTGGAATATGGGCAGCACCAAGACAACAACACTCTCACTTGCACTTCTTTGCCTTCTCCTACTGTCAGAGGTAATGCCCATGCCATTGTTGATGTTTCTGTCAAGCAGAGATTTCACGTGATTAGACTGGCCTTTTTGCTAACTATTGGTTTTATTTTTCAGGTGGGAATGCTCATGGCTGAAGTTCAAACAGCCCCAGCCCCAGGGCCACAGGGTAAGAGAGATTCTGGTCGATATCTAAGTATCGTTTGTTATTGGCCATCTTAATTTGTTCTAATGACTTAAATATATCCAGTTCCT…	ACGAATTTGATATGAGATTCATGATTTTTCTTTGAAATTGTGATATATTCTATACTCTAACAAGAGTCTATTGTCTTTAGTGACATTGTTCACACTAAACTGCAAGATATTGTCAATTTCAATCAATTAGATGTCACGATTTTATTTCACGAAAAATACTTCATAAATTAAAAAATAATATAAATACTTAAATTCTCCACTGTTCTCTAACAAGCACGTTATACAGCACATTACTTGGAGAAGCCCTTTAACAGGTTGTAGCACACTAGCAAGCACAATCCCATTGTCATACCCCATATAACAACTCCCCATCCCACTTCTGGGACCAACATTTGCAGACCTTACCTACTTGGTTATTTACACACCATACAGCCAGGAGGGAATCGAGTTTCTTCATTT…
Tc08v2_t014680	tcGASA15	MASSKTILVVAVLCLLLISEVGIMVAAERQDCQTKCAFRCSKSWKPKMCHKTCNTGCQRCNDGCVPPGPTANRDVCPCYAQMKTHGNRYQCP	ATGGCCAGCTCCAAGACAATACTTGTAGTTGCTGTTCTTTGTCTTCTCTTAATATCTGAGGTGGGGATCATGGTTGCAGCTGAAAGACAAGATTGCCAGACCAAGTGTGCCTTCAGGTGCAGCAAGTCATGGAAGCCCAAGATGTGCCATAAAACATGCAACACTGGCTGCCAAAGGTGCAATGATGGGTGCGTGCCTCCAGGCCCTACTGCTAACAGGGATGTCTGCCCTTGCTATGCACAGATGAAGACCCATGGAAATAGATACCAATGCCCTTGA	AATGCATCCTTTGATCTATCCATAAATATACTTGATAAATTATTTGCCTTTTGAGTATTTGGCTTATTGATTAATATATAATCCTTTACTTAAAAGAGCAGAGTTTAAATCCTCTTCTCCTAATTAAAAAAAATACTTGATAGAGCATTTGAAATTATGTGATTGATGGTTCAATAATGTGCTTTTTTGATTCTATATTTAGATTGCCAGACCAAGTGTGCCTTCAGGTGCAGCAAGTCATGGAAGCCCAAGATGTGCCATAAAACATGCAACACTGGCTGCCAAAGGTGCAATGATGGGTGCGTGCCTCCAGGCCCTACTGCTAACAGGGATGTCTGCCCTTGCTATGCACAGATGAAGACCCATGGAAATAGATACCAATGCCCTTGAGCTTCAAAC…	ATGTTACGTCAAGAACATGTATTATAAATATGGCAAGCAATTCTTGCAAATCCTACCCGATATTTTTATTTTTACAATTTTAACTTCTAATTTATATCAAGTAAAACTTACCAAAATAGAAAAGATAATAAGAAAACTCTTAGGCGGTGCACTAATGTCTATATATGATAAGTACCATTCGGAGGTGGTAGTAAAGTACCTTTATTTGGGAAGATAATGCCTTCGCCAAATAAAGGAAAAAGACCCAAACCATCTTTAATTGTTTTGTTTTTTGCCAAGATTTTTATCTTCTTGATTGGGTTTTATGCCTCCCTCGTCCCTGCTTCCCAGACACAATTAGACAGCTACAATCGTTTTTTTTAATGGCAAATCTGTATTATGGCATAGTAACATTGGGAA…
Tc08v2_t014690	tcGASA16	MKLFVVLVAAILLLQALVQASAFSNNANSLVNVDEGSDTVALNKTYHKKINCNYACSRRCRKASRKNVCHRACKTCCKRCHCVPPGTYGHKHACPCYAKLKTHGNKPKCP	ATGAAGCTCTTTGTGGTTCTTGTAGCTGCCATCCTCCTCCTACAGGCTCTGGTGCAAGCTTCTGCATTTAGCAATAATGCAAATTCTCTGGTCAATGTGGATGAAGGAAGTGACACGGTAGCTCTTAACAAAACGTATCATAAGAAAATCAATTGCAACTATGCGTGCTCAAGGAGATGCAGGAAGGCATCAAGAAAGAATGTTTGCCACAGAGCATGCAAGACTTGCTGCAAGAGATGCCACTGCGTTCCACCTGGTACCTATGGCCACAAGCATGCCTGTCCCTGCTATGCAAAGCTCAAAACCCATGGGAATAAGCCCAAGTGCCCCTGA	ATTGAAATTTGCTCACTGAATCTTCTTTGGTTTTGGTCAGGCTCTGGTGCAAGCTTCTGCATTTAGCAATAATGCAAATTCTCTGGTCAATGTGAGTGTCCTCTTCAGTCCTTTTTAACTGTCTTTCATGGGCGAAATTTAAGCTCCCCAAGAAATGAAATGACTTTTTCTTGTAGAATTTTGGACCGACTCTGACTTAGCTTAACTGATAGATGAGTACCCCATTTTGAAATTTGACATTTGTTTTGGATTCAGGTGGATGAAGGAAGTGACACGGTAGCTCTTAACAAAACGTATCATAAGAAAATCAGTAAGTATTTTTATTCTTTTCCCATGTATCTAGCTTAATTTATGTCTCTGACCAATTGATAACATTGTCACTTTTAAGAGAGTGTTGCA…	TAATCTGACATCTTACATCTAGTGTTGTAGAGACAAGAAACTTTAGACATCCAGTTTTGAAGCTAACATATAATGACTGACCATTTGAAGAATAGGTTGCAGATGTGATTAGAAGGTCTGCTTCTTTAGGAACCCACTGCAACAGAAAACTTTCACTCGTACAGATTGATGACTACTATTACTATATGAATCTATCTGAAGTTTCTGAATTGTTTGTATCAGCTGAATAACATGATACAGTAAGGGTGCTTAGTATATGCCTATCAGCCTTTCATGGACGGCAAGCAGGTGAACCTGATCTTGGCGAAACTAAATAAAGTTGACCACTGAAGGGTCTACCGCCTGCCCAAAGACAACACATAAACTTGCTTGCTAGCTTTTCCCATCCATTTGCATTCC…
Tc09v2_t020100	tcGASA17	MAKVLSIVMLCFLLMLVLLGEIQASSPASQKQRRGNHANGMYGATQGSLRPQECGPRCTTRCSATAYKKPCMFFCQKCCAKCLCVPPGTYGNKQYCPCYNNWKTKRGGPKCP	ATGGCTAAAGTACTTAGCATTGTCATGTTGTGCTTTCTCCTCATGCTTGTTTTACTAGGAGAAATCCAGGCTTCTAGCCCTGCTTCTCAAAAACAACGGCGAGGCAACCATGCAAACGGAATGTATGGTGCCACCCAGGGCAGCCTTCGTCCTCAAGAATGTGGTCCGAGATGCACTACCAGATGCTCTGCTACAGCATACAAGAAGCCATGCATGTTCTTCTGTCAGAAGTGTTGTGCCAAGTGCCTGTGTGTGCCTCCTGGCACATATGGAAACAAACAATACTGCCCATGCTACAACAACTGGAAGACCAAGAGAGGAGGGCCCAAATGCCCTTAG	TGAAACACCCATAATATTTTGTGCTGCAGACACTTAATGTGATTAATCAGAAACGTATTCAATGTTTCCTGCATTATGCTTTCATTTTAAGCTTATGGGTTTGGTTTTGATTTTCATTACTTGGTTATTTTTCTCACCTAGGCTTCTAGCCCTGCTTCTCAAAAACAACGGCGAGGCAACCATGCAAACGGAATGGTACTGATGGAACCATACCTGGATTTTTTTACTTCTAATAAATATTTTTCCCCCACAAGCTTTTAACTCTTTTTGAAATGTAAATTGCAGTATGGTGCCACCCAGGGCAGCCTTCGTCCTCAAGGTGAGTTAAAAGAGTTGTATATTATTTTAATCCTTCTTCCAAAAATCAAATTTGTAGAAGAGCAAATAACAAAATCAGGG…	CTGTGTCTGTCTCTTGCCTTTTCTCTTTAGGCTTCATAACTGAATAAGAGTGCTTTGGTATAACAGTTGGTACTAGATTTGCGAAATGTTCTCCTTCTGGGAATTGTAGCTATGAATTTTATTCTAGTTTTATTGGAATTTCACTAGGATGGGGTGGGAAACGTTTTCCTAGATGTTAGTATTAGCTATGGATTGATGTTACATTTCTAACTGATGGCCAATATGAAATACTAACTGAAAACCTCTTTTGAGATGACTTGTGGTCCAAAAGCAGTGACATAAATGAAGATGGCAGACTTTGCCCACAACCATGGAGACATAGCCCAGCAAGTAGCAAGCAGGAGAACATGAGCTCAAATGCTGGCTTCAATAGCAACCTCAAAAAACCTTTTCTCAATA…
