## Supplementary for "The *GASA* Gene Family in *Theobroma cacao*: Genome wide Identification and Expression Analysis": Table S2 - Copy.xlsx

### Sheet: phos
Gene ID	Gene	serine	threonine	tyrosine
Tc01v2_t001590.1	tcGASA01	8	4	1
Tc01v2_t005890.1	tcGASA02	8	4	2
Tc02v2_t009150.1	tcGASA03	5	2	2
Tc02v2_t021110.1	tcGASA04	3	5	1
Tc04v2_t000240.1	tcGASA05	9	32	16
Tc04v2_t006890.1	tcGASA06	5	2	2
Tc04v2_t009440.1	tcGASA07	9	2	3
Tc04v2_t016520.1	tcGASA08	8	4	2
Tc04v2_t016530.1	tcGASA09	3	2	2
Tc05v2_t012230.1	tcGASA10	2	5	3
Tc08v2_t003650.1	tcGASA11	4	5	1
Tc08v2_t003660.1	tcGASA12	4	4	1
Tc08v2_t007890.1	tcGASA13	5	1	2
Tc08v2_t014670.1	tcGASA14	6	2	1
Tc08v2_t014680.1	tcGASA15	4	3	2
Tc08v2_t014690.1	tcGASA16	4	4	1
Tc09v2_t020100.1	tcGASA17	5	5	4

### Sheet: gly
Gene OlD ID	Gene	Gly.	Position
Tc01v2_t001590.1	tcGASA01	0	_
Tc01v2_t005890.1	tcGASA02	0	_
Tc02v2_t009150.1	tcGASA03	0	_
Tc02v2_t021110.1	tcGASA04	0	_
Tc04v2_t000240.1	tcGASA05	0	_
Tc04v2_t006890.1	tcGASA06	0	_
Tc04v2_t009440.1	tcGASA07	0	_
Tc04v2_t016520.1	tcGASA08	0	_
Tc04v2_t016530.1	tcGASA09	0	_
Tc05v2_t012230.1	tcGASA10	1	40 NFTR
Tc08v2_t003650.1	tcGASA11	0	_
Tc08v2_t003660.1	tcGASA12	0	_
Tc08v2_t007890.1	tcGASA13	0	_
Tc08v2_t014670.1	tcGASA14	1	61 NKTC
Tc08v2_t014680.1	tcGASA15	0	_
Tc08v2_t014690.1	tcGASA16	1	43 NKTY
Tc09v2_t020100.1	tcGASA17	0	_
