## Supplementary for "The *GASA* Gene Family in *Theobroma cacao*: Genome wide Identification and Expression Analysis": Table S3 - Copy.xlsx

### Sheet: Growth related
Table S3. Growth related cis-regulatory elements in promter regions of tcGASA
Gene	Motif	Sequence	Start	End	Function
tcGASA12	HD-Zip 1	CAAT(A/T)ATTG	298	306.5	element involved in differentiation of the palisade mesophyll cells
tcGASA12	GCN4_motif	TGAGTCA	94	101	cis-regulatory element involved in endosperm expression
tcGASA12	GCN4_motif	TGAGTCA	101	108	cis-regulatory element involved in endosperm expression
tcGASA12	GCN4_motif	TGAGTCA	1245	1252	cis-regulatory element involved in endosperm expression
tcGASA14	CAT-box	GCCACT	743	749	cis-acting regulatory element related to meristem expression
tcGASA16	O2-site	GATGA(C/T)(A/G)TG(A/G)	412	420	cis-acting regulatory element involved in zein metabolism regulation
tcGASA16	O2-site	GATGACATGG	430	439	cis-acting regulatory element involved in zein metabolism regulation
tcGASA16	O2-site	GATGACATGG	511	520	cis-acting regulatory element involved in zein metabolism regulation
tcGASA17	RY-element	CATGCATG	522	530	cis-acting regulatory element involved in seed-specific regulation
tcGASA2	CAT-box	GCCACT	145	151	cis-acting regulatory element related to meristem expression
tcGASA3	O2-site	GATGA(C/T)(A/G)TG(A/G)	630	638	cis-acting regulatory element involved in zein metabolism regulation
tcGASA3	RY-element	CATGCATG	517	525	cis-acting regulatory element involved in seed-specific regulation
tcGASA4	O2-site	GATGA(C/T)(A/G)TG(A/G)	874	882	cis-acting regulatory element involved in zein metabolism regulation
tcGASA5	GCN4_motif	TGAGTCA	1412	1419	cis-regulatory element involved in endosperm expression
tcGASA5	CAT-box	GCCACT	1361	1367	cis-acting regulatory element related to meristem expression
tcGASA7	O2-site	GATGA(C/T)(A/G)TG(A/G)	1226	1234	cis-acting regulatory element involved in zein metabolism regulation
tcGASA7	GCN4_motif	TGAGTCA	288	295	cis-regulatory element involved in endosperm expression

### Sheet: Biotic and enviromental stress
Table S3. Biotic and environmental stresses related cis-regulatory elements in promter regions of tcGASA
Gene	Motif	Sequence	Start	End	Function
tcGASA1	AT-rich sequence	TAAAATACT	1452	1461	element for maximal elicitor-mediated activation (2copies)
tcGASA10	TC-rich repeats	ATTCTCTAAC	558	567	cis-acting element involved in defense and stress responsiveness
tcGASA11	MBS	CAACTG	23	29	MYB binding site involved in drought-inducibility
tcGASA11	CCAAT-box	CAACGG	169	175	MYBHv1 binding site
tcGASA12	CCAAT-box	CAACGG	858	864	MYBHv1 binding site
tcGASA14	CCAAT-box	CAACGG	403	409	MYBHv1 binding site
tcGASA14	TC-rich repeats	ATTCTCTAAC	52	61	cis-acting element involved in defense and stress responsiveness
tcGASA14	TC-rich repeats	ATTCTCTAAC	202	211	cis-acting element involved in defense and stress responsiveness
tcGASA14	TC-rich repeats	GTTTTCTTAC	1239	1248	cis-acting element involved in defense and stress responsiveness
tcGASA15	TC-rich repeats	GTTTTCTTAC	128	137	cis-acting element involved in defense and stress responsiveness
tcGASA16	TC-rich repeats	GTTTTCTTAC	667	676	cis-acting element involved in defense and stress responsiveness
tcGASA16	MBS	CAACTG	1429	1435	MYB binding site involved in drought-inducibility
tcGASA17	LTR	CCGAAA	854	860	cis-acting element involved in low-temperature responsiveness
tcGASA17	MBS	CAACTG	64	70	MYB binding site involved in drought-inducibility
tcGASA17	MBS	CAACTG	1297	1303	MYB binding site involved in drought-inducibility
tcGASA2	MBS	CAACTG	278	284	MYB binding site involved in drought-inducibility
tcGASA2	MBS	CAACTG	1252	1258	MYB binding site involved in drought-inducibility
tcGASA2	LTR	CCGAAA	1019	1025	cis-acting element involved in low-temperature responsiveness
tcGASA3	TC-rich repeats	GTTTTCTTAC	151	160	cis-acting element involved in defense and stress responsiveness
tcGASA3	CCAAT-box	CAACGG	824	830	MYBHv1 binding site
tcGASA4	MBS	CAACTG	240	246	MYB binding site involved in drought-inducibility
tcGASA5	LTR	CCGAAA	330	336	cis-acting element involved in low-temperature responsiveness
tcGASA6	TC-rich repeats	ATTCTCTAAC	426	435	cis-acting element involved in defense and stress responsiveness
tcGASA6	MBS	CAACTG	1199	1205	MYB binding site involved in drought-inducibility
tcGASA6	MBS	CAACTG	1213	1219	MYB binding site involved in drought-inducibility
tcGASA6	MBS	CAACTG	1416	1422	MYB binding site involved in drought-inducibility
tcGASA7	AT-rich sequence	TAAAATACT	796	805	element for maximal elicitor-mediated activation (2copies)
tcGASA7	MBS	CAACTG	693	699	MYB binding site involved in drought-inducibility
tcGASA8	TC-rich repeats	ATTCTCTAAC	309	318	cis-acting element involved in defense and stress responsiveness
tcGASA8	TC-rich repeats	GTTTTCTTAC	799	808	cis-acting element involved in defense and stress responsiveness
tcGASA9	MBS	CAACTG	1367	1373	MYB binding site involved in drought-inducibility
tcGASA1	ARE	AAACCA	402	408	cis-acting regulatory element essential for the anaerobic induction
tcGASA10	ARE	AAACCA	362	368	cis-acting regulatory element essential for the anaerobic induction
tcGASA10	ARE	AAACCA	367	373	cis-acting regulatory element essential for the anaerobic induction
tcGASA11	ARE	AAACCA	50	56	cis-acting regulatory element essential for the anaerobic induction
tcGASA11	ARE	AAACCA	457	463	cis-acting regulatory element essential for the anaerobic induction
tcGASA12	ARE	AAACCA	432	438	cis-acting regulatory element essential for the anaerobic induction
tcGASA12	ARE	AAACCA	559	565	cis-acting regulatory element essential for the anaerobic induction
tcGASA12	ARE	AAACCA	575	581	cis-acting regulatory element essential for the anaerobic induction
tcGASA12	ARE	AAACCA	1390	1396	cis-acting regulatory element essential for the anaerobic induction
tcGASA13	ARE	AAACCA	1092	1098	cis-acting regulatory element essential for the anaerobic induction
tcGASA13	ARE	AAACCA	1193	1199	cis-acting regulatory element essential for the anaerobic induction
tcGASA13	ARE	AAACCA	1269	1275	cis-acting regulatory element essential for the anaerobic induction
tcGASA14	ARE	AAACCA	852	858	cis-acting regulatory element essential for the anaerobic induction
tcGASA14	ARE	AAACCA	1358	1364	cis-acting regulatory element essential for the anaerobic induction
tcGASA15	ARE	AAACCA	247	253	cis-acting regulatory element essential for the anaerobic induction
tcGASA15	ARE	AAACCA	730	736	cis-acting regulatory element essential for the anaerobic induction
tcGASA17	ARE	AAACCA	483	489	cis-acting regulatory element essential for the anaerobic induction
tcGASA17	ARE	AAACCA	779	785	cis-acting regulatory element essential for the anaerobic induction
tcGASA3	ARE	AAACCA	1146	1152	cis-acting regulatory element essential for the anaerobic induction
tcGASA5	ARE	AAACCA	333	339	cis-acting regulatory element essential for the anaerobic induction
tcGASA5	ARE	AAACCA	652	658	cis-acting regulatory element essential for the anaerobic induction
tcGASA5	ARE	AAACCA	1216	1222	cis-acting regulatory element essential for the anaerobic induction
tcGASA6	ARE	AAACCA	22	28	cis-acting regulatory element essential for the anaerobic induction
tcGASA7	ARE	AAACCA	48	54	cis-acting regulatory element essential for the anaerobic induction
tcGASA7	ARE	AAACCA	379	385	cis-acting regulatory element essential for the anaerobic induction
tcGASA8	ARE	AAACCA	71	77	cis-acting regulatory element essential for the anaerobic induction
tcGASA8	ARE	AAACCA	853	859	cis-acting regulatory element essential for the anaerobic induction
tcGASA8	ARE	AAACCA	1257	1263	cis-acting regulatory element essential for the anaerobic induction
tcGASA9	ARE	AAACCA	823	829	cis-acting regulatory element essential for the anaerobic induction

### Sheet: Binding domain
Table S3. DNA and protein binding related cis-regulatory elements in promter regions of tcGASA
Gene	Motif	Sequence	Start	End	Function
tcGASA1	Box III	atCATTTTCACt	777	788	protein binding site
tcGASA12	AT-rich element	ATAGAAATCAA	1341	1351	binding site of AT-rich DNA binding protein (ATBP-1)
tcGASA3	HD-Zip 3	GTAAT(G/C)ATTAC	453	462.5	protein binding site
tcGASA9	AT-rich element	ATAGAAATCAA	728	738	binding site of AT-rich DNA binding protein (ATBP-1)

### Sheet: Hormone
Table S3. Hormone related cis-regulatory elements in promter regions of tcGASA
Gene	Motif	Sequence	Start	End	Function
tcGASA1	CGTCA-motif	CGTCA	587	592	cis-acting regulatory element involved in the MeJA-responsiveness
tcGASA1	TCA-element	CCATCTTTTT	775	784	cis-acting element involved in salicylic acid responsiveness
tcGASA1	TGA-element	AACGAC	818	824	auxin-responsive element
tcGASA1	P-box	CCTTTTG	1080	1087	gibberellin-responsive element
tcGASA1	TGACG-motif	TGACG	587	592	cis-acting regulatory element involved in the MeJA-responsiveness
tcGASA1	ABRE	ACGTG	360	365	cis-acting element involved in the abscisic acid responsiveness
tcGASA1	ABRE	ACGTG	770	775	cis-acting element involved in the abscisic acid responsiveness
tcGASA10	TCA-element	CCATCTTTTT	889	898	cis-acting element involved in salicylic acid responsiveness
tcGASA10	ABRE	CGTACGTGCA	566	575	cis-acting element involved in the abscisic acid responsiveness
tcGASA10	ABRE	ACGTG	569	574	cis-acting element involved in the abscisic acid responsiveness
tcGASA10	ABRE	ACGTG	1339	1344	cis-acting element involved in the abscisic acid responsiveness
tcGASA10	GARE-motif	TCTGTTG	1363	1370	gibberellin-responsive element
tcGASA11	TATC-box	TATCCCA	1350	1357	cis-acting element involved in gibberellin-responsiveness
tcGASA11	TGACG-motif	TGACG	1111	1116	cis-acting regulatory element involved in the MeJA-responsiveness
tcGASA11	ABRE	GCAACGTGTC	5	14	cis-acting element involved in the abscisic acid responsiveness
tcGASA11	ABRE	ACGTG	919	924	cis-acting element involved in the abscisic acid responsiveness
tcGASA11	ABRE	CACGTG	1029	1035	cis-acting element involved in the abscisic acid responsiveness
tcGASA11	ABRE	ACGTG	1030	1035	cis-acting element involved in the abscisic acid responsiveness
tcGASA11	CGTCA-motif	CGTCA	1111	1116	cis-acting regulatory element involved in the MeJA-responsiveness
tcGASA12	CGTCA-motif	CGTCA	351	356	cis-acting regulatory element involved in the MeJA-responsiveness
tcGASA12	ABRE	TACGGTC	344	351	cis-acting element involved in the abscisic acid responsiveness
tcGASA12	TGACG-motif	TGACG	351	356	cis-acting regulatory element involved in the MeJA-responsiveness
tcGASA12	TCA-element	CCATCTTTTT	135	145	cis-acting element involved in salicylic acid responsiveness
tcGASA12	TCA-element	CCATCTTTTT	545	554	cis-acting element involved in salicylic acid responsiveness
tcGASA12	TCA-element	CCATCTTTTT	568	577	cis-acting element involved in salicylic acid responsiveness
tcGASA13	P-box	CCTTTTG	834	841	gibberellin-responsive element
tcGASA13	ABRE	CACGTG	270	276	cis-acting element involved in the abscisic acid responsiveness
tcGASA13	ABRE	ACGTG	271	276	cis-acting element involved in the abscisic acid responsiveness
tcGASA13	ABRE	ACGTG	1186	1191	cis-acting element involved in the abscisic acid responsiveness
tcGASA13	TGACG-motif	TGACG	859	864	cis-acting regulatory element involved in the MeJA-responsiveness
tcGASA13	GARE-motif	TCTGTTG	262	269	gibberellin-responsive element
tcGASA13	CGTCA-motif	CGTCA	859	864	cis-acting regulatory element involved in the MeJA-responsiveness
tcGASA14	CGTCA-motif	CGTCA	544	549	cis-acting regulatory element involved in the MeJA-responsiveness
tcGASA14	CGTCA-motif	CGTCA	1118	1123	cis-acting regulatory element involved in the MeJA-responsiveness
tcGASA14	TGA-box	TGACGTAA	1115	1123	part of an auxin-responsive element
tcGASA14	TGACG-motif	TGACG	544	549	cis-acting regulatory element involved in the MeJA-responsiveness
tcGASA14	TGACG-motif	TGACG	1118	1123	cis-acting regulatory element involved in the MeJA-responsiveness
tcGASA14	ABRE	ACGTG	215	220	cis-acting element involved in the abscisic acid responsiveness
tcGASA14	ABRE	ACGTG	1042	1047	cis-acting element involved in the abscisic acid responsiveness
tcGASA15	TCA-element	CCATCTTTTT	1075	1084	cis-acting element involved in salicylic acid responsiveness
tcGASA15	TCA-element	CCATCTTTTT	1320	1329	cis-acting element involved in salicylic acid responsiveness
tcGASA15	TGACG-motif	TGACG	7	12	cis-acting regulatory element involved in the MeJA-responsiveness
tcGASA15	ABRE	CACGTG	698	704	cis-acting element involved in the abscisic acid responsiveness
tcGASA15	ABRE	ACGTG	699	704	cis-acting element involved in the abscisic acid responsiveness
tcGASA15	GARE-motif	TCTGTTG	1207	1214	gibberellin-responsive element
tcGASA15	TGA-box	TGACGTAA	4	12	part of an auxin-responsive element
tcGASA15	CGTCA-motif	CGTCA	7	12	cis-acting regulatory element involved in the MeJA-responsiveness
tcGASA16	P-box	CCTTTTG	1294	1301	gibberellin-responsive element
tcGASA16	P-box	CCTTTTG	1355	1362	gibberellin-responsive element
tcGASA16	ABRE	ACGTG	788	793	cis-acting element involved in the abscisic acid responsiveness
tcGASA16	ABRE	CACGTG	1475	1481	cis-acting element involved in the abscisic acid responsiveness
tcGASA16	ABRE	ACGTG	1476	1481	cis-acting element involved in the abscisic acid responsiveness
tcGASA16	GARE-motif	TCTGTTG	140	147	gibberellin-responsive element
tcGASA17	ABRE	ACGTG	888	893	cis-acting element involved in the abscisic acid responsiveness
tcGASA17	ABRE	ACGTG	1139	1144	cis-acting element involved in the abscisic acid responsiveness
tcGASA17	TGACG-motif	TGACG	1327	1332	cis-acting regulatory element involved in the MeJA-responsiveness
tcGASA17	TCA-element	TCAGAAGAGG	242	251	cis-acting element involved in salicylic acid responsiveness
tcGASA17	CGTCA-motif	CGTCA	1327	1332	cis-acting regulatory element involved in the MeJA-responsiveness
tcGASA2	CGTCA-motif	CGTCA	389	394	cis-acting regulatory element involved in the MeJA-responsiveness
tcGASA2	CGTCA-motif	CGTCA	576	581	cis-acting regulatory element involved in the MeJA-responsiveness
tcGASA2	TATC-box	TATCCCA	330	337	cis-acting element involved in gibberellin-responsiveness
tcGASA2	TGACG-motif	TGACG	389	394	cis-acting regulatory element involved in the MeJA-responsiveness
tcGASA2	TGACG-motif	TGACG	576	581	cis-acting regulatory element involved in the MeJA-responsiveness
tcGASA3	ABRE	CACGTG	1129	1135	cis-acting element involved in the abscisic acid responsiveness
tcGASA3	ABRE	ACGTG	1130	1135	cis-acting element involved in the abscisic acid responsiveness
tcGASA3	P-box	CCTTTTG	1317	1324	gibberellin-responsive element
tcGASA4	P-box	CCTTTTG	708	715	gibberellin-responsive element
tcGASA5	TGA-element	AACGAC	1007	1013	auxin-responsive element
tcGASA5	TGA-element	AACGAC	1293	1299	auxin-responsive element
tcGASA5	TCA-element	TCAGAAGAGG	68	77	cis-acting element involved in salicylic acid responsiveness
tcGASA5	TCA-element	CCATCTTTTT	277	286	cis-acting element involved in salicylic acid responsiveness
tcGASA6	ABRE	CACGTG	57	63	cis-acting element involved in the abscisic acid responsiveness
tcGASA6	ABRE	ACGTG	58	63	cis-acting element involved in the abscisic acid responsiveness
tcGASA6	P-box	CCTTTTG	85	92	gibberellin-responsive element
tcGASA7	P-box	CCTTTTG	826	833	gibberellin-responsive element
tcGASA8	P-box	CCTTTTG	1460	1467	gibberellin-responsive element
tcGASA9	ABRE	ACGTG	886	891	cis-acting element involved in the abscisic acid responsiveness
tcGASA9	TGACG-motif	TGACG	39	44	cis-acting regulatory element involved in the MeJA-responsiveness
tcGASA9	TATC-box	TATCCCA	1435	1442	cis-acting element involved in gibberellin-responsiveness
tcGASA9	CGTCA-motif	CGTCA	39	44	cis-acting regulatory element involved in the MeJA-responsiveness

### Sheet: light
Table S3. Light related cis-regulatory elements in promter regions of tcGASA
Gene	Motif	Sequence	Start	End	Function
tcGASA1	GT1-motif	GGTTAA	144	150	light responsive element
tcGASA1	GT1-motif	GGTTAA	1061	1067	light responsive element
tcGASA1	GT1-motif	GGTTAA	1207	1213	light responsive element
tcGASA1	ATCT-motif	AATCTAATCC	882	891	part of a conserved DNA module involved in light responsiveness
tcGASA1	Box 4	ATTAAT	2	8	part of a conserved DNA module involved in light responsiveness
tcGASA1	Box 4	ATTAAT	99	105	part of a conserved DNA module involved in light responsiveness
tcGASA1	Box 4	ATTAAT	256	262	part of a conserved DNA module involved in light responsiveness
tcGASA1	Box 4	ATTAAT	260	266	part of a conserved DNA module involved in light responsiveness
tcGASA1	Box 4	ATTAAT	1238	1244	part of a conserved DNA module involved in light responsiveness
tcGASA1	Box 4	ATTAAT	1329	1335	part of a conserved DNA module involved in light responsiveness
tcGASA1	G-box	TACGTG	359	365	cis-acting regulatory element involved in light responsiveness
tcGASA1	G-box	CACGTC	770	776	cis-acting regulatory element involved in light responsiveness
tcGASA10	AE-box	AGAAACTT	856	864	part of a module for light response
tcGASA10	AE-box	AGAAACTT	910	918	part of a module for light response
tcGASA10	G-Box	CACGTT	1338	1344	cis-acting regulatory element involved in light responsiveness
tcGASA10	G-box	CACGAC	66	72	cis-acting regulatory element involved in light responsiveness
tcGASA10	G-box	TACGTG	568	574	cis-acting regulatory element involved in light responsiveness
tcGASA10	I-box	AGATAAGG	921	929	part of a light responsive element
tcGASA10	CAG-motif	GAAAGGCAGAC	173	183	part of a light response element
tcGASA10	GATA-motif	AAGGATAAGG	919	928	part of a light responsive element
tcGASA10	GATA-motif	AAGGATAAGG	1196	1205	part of a light responsive element
tcGASA10	Box 4	ATTAAT	336	342	part of a conserved DNA module involved in light responsiveness
tcGASA10	Sp1	GGGCGG	1173	1179	light responsive element
tcGASA10	MRE	AACCTAA	1406	1413	MYB binding site involved in light responsiveness
tcGASA11	G-Box	CACGTT	919	925	cis-acting regulatory element involved in light responsiveness
tcGASA11	G-Box	CACGTG	1029	1035	cis-acting regulatory element involved in light responsiveness
tcGASA11	G-box	GCCACGTGGA	1027	1037	cis-acting regulatory element involved in light responsiveness
tcGASA11	G-box	CACGTG	1029	1035	cis-acting regulatory element involved in light responsiveness
tcGASA11	Box 4	ATTAAT	195	201	part of a conserved DNA module involved in light responsiveness
tcGASA11	Box 4	ATTAAT	315	321	part of a conserved DNA module involved in light responsiveness
tcGASA11	Box 4	ATTAAT	462	468	part of a conserved DNA module involved in light responsiveness
tcGASA11	Box 4	ATTAAT	482	488	part of a conserved DNA module involved in light responsiveness
tcGASA11	Box 4	ATTAAT	510	516	part of a conserved DNA module involved in light responsiveness
tcGASA11	Box 4	ATTAAT	1121	1127	part of a conserved DNA module involved in light responsiveness
tcGASA11	Box 4	ATTAAT	1222	1228	part of a conserved DNA module involved in light responsiveness
tcGASA11	GT1-motif	GGTTAA	1168	1174	light responsive element
tcGASA11	Box II	CCACGTGGC	1028	1037	part of a light responsive element
tcGASA11	I-box	cCATATCCAAT	1347	1357	part of a light responsive element
tcGASA12	MRE	AACCTAA	825	832	MYB binding site involved in light responsiveness
tcGASA12	Box 4	ATTAAT	810	816	part of a conserved DNA module involved in light responsiveness
tcGASA12	Box 4	ATTAAT	968	974	part of a conserved DNA module involved in light responsiveness
tcGASA12	GT1-motif	GGTTAAT	828	835	light responsive element
tcGASA12	GT1-motif	GGTTAA	1356	1362	light responsive element
tcGASA12	TCT-motif	TCTTAC	1117	1123	part of a light responsive element
tcGASA12	AE-box	AGAAACTT	525	533	part of a module for light response
tcGASA13	chs-CMA1a	TTACTTAA	983	991	part of a light responsive element
tcGASA13	chs-CMA1a	TTACTTAA	1431	1439	part of a light responsive element
tcGASA13	AE-box	AGAAACAA	1030	1038	part of a module for light response
tcGASA13	G-box	CACGTG	270	276	cis-acting regulatory element involved in light responsiveness
tcGASA13	G-box	TACGTG	1186	1192	cis-acting regulatory element involved in light responsiveness
tcGASA13	G-box	CACGAC	1403	1409	cis-acting regulatory element involved in light responsiveness
tcGASA13	G-Box	CACGTG	270	276	cis-acting regulatory element involved in light responsiveness
tcGASA13	I-box	cCATATCCAAT	653	663	part of a light responsive element
tcGASA13	ATC-motif	AGTAATCT	536	544	part of a conserved DNA module involved in light responsiveness
tcGASA13	TCCC-motif	TCTCCCT	1483	1490	part of a light responsive element
tcGASA13	Box 4	ATTAAT	762	768	part of a conserved DNA module involved in light responsiveness
tcGASA13	Box 4	ATTAAT	968	974	part of a conserved DNA module involved in light responsiveness
tcGASA14	ATCT-motif	AATCTAATCC	588	597	part of a conserved DNA module involved in light responsiveness
tcGASA14	Box 4	ATTAAT	824	830	part of a conserved DNA module involved in light responsiveness
tcGASA14	Box 4	ATTAAT	1106	1112	part of a conserved DNA module involved in light responsiveness
tcGASA14	MRE	AACCTAA	917	924	MYB binding site involved in light responsiveness
tcGASA14	GT1-motif	GGTTAAT	814	821	light responsive element
tcGASA14	GT1-motif	GGTTAA	815	821	light responsive element
tcGASA14	G-Box	CACGTT	215	221	cis-acting regulatory element involved in light responsiveness
tcGASA14	G-Box	CACGTT	1041	1047	cis-acting regulatory element involved in light responsiveness
tcGASA15	chs-CMA1a	TTACTTAA	1427	1435	part of a light responsive element
tcGASA15	G-Box	CACGTGAAA	695	704	cis-acting regulatory element involved in light responsiveness
tcGASA15	G-Box	CACGTG	698	704	cis-acting regulatory element involved in light responsiveness
tcGASA15	G-box	CACGTG	698	704	cis-acting regulatory element involved in light responsiveness
tcGASA15	TCT-motif	TCTTAC	798	804	part of a light responsive element
tcGASA15	TCT-motif	TCTTAC	1250	1256	part of a light responsive element
tcGASA15	LAMP-element	CTTTATCA	551	559	part of a light responsive element
tcGASA15	Box 4	ATTAAT	1353	1359	part of a conserved DNA module involved in light responsiveness
tcGASA15	Box 4	ATTAAT	1416	1422	part of a conserved DNA module involved in light responsiveness
tcGASA16	I-box	GTATAAGGCC	1300	1309	part of a light responsive element
tcGASA16	GTGGC-motif	GATTCTGTGGC	905	915	part of a light responsive element
tcGASA16	GTGGC-motif	GATTCTGTGGC	1319	1329	part of a light responsive element
tcGASA16	TCT-motif	TCTTAC	11	17	part of a light responsive element
tcGASA16	GT1-motif	GGTTAA	595	601	light responsive element
tcGASA16	TCCC-motif	TCTCCCT	582	589	part of a light responsive element
tcGASA16	Box 4	ATTAAT	455	461	part of a conserved DNA module involved in light responsiveness
tcGASA16	Box 4	ATTAAT	713	719	part of a conserved DNA module involved in light responsiveness
tcGASA16	Box 4	ATTAAT	767	773	part of a conserved DNA module involved in light responsiveness
tcGASA16	AE-box	AGAAACTT	36	44	part of a module for light response
tcGASA16	AE-box	AGAAACTT	199	207	part of a module for light response
tcGASA16	G-Box	CACGTT	787	793	cis-acting regulatory element involved in light responsiveness
tcGASA16	G-Box	CACGTG	1475	1481	cis-acting regulatory element involved in light responsiveness
tcGASA16	G-box	CACGTG	1475	1481	cis-acting regulatory element involved in light responsiveness
tcGASA17	G-box	TAAACGTG	885	893	cis-acting regulatory element involved in light responsiveness
tcGASA17	G-box	TACGTG	1139	1145	cis-acting regulatory element involved in light responsiveness
tcGASA17	G-Box	CACGTT	887	893	cis-acting regulatory element involved in light responsiveness
tcGASA17	MRE	AACCTAA	813	820	MYB binding site involved in light responsiveness
tcGASA17	MRE	AACCTAA	944	951	MYB binding site involved in light responsiveness
tcGASA17	Gap-box	CAAATGAA(A/G)A	1444	1453.5	part of a light responsive element
tcGASA17	Box 4	ATTAAT	750	756	part of a conserved DNA module involved in light responsiveness
tcGASA17	Box 4	ATTAAT	872	878	part of a conserved DNA module involved in light responsiveness
tcGASA2	MRE	AACCTAA	30	37	MYB binding site involved in light responsiveness
tcGASA2	Box 4	ATTAAT	82	88	part of a conserved DNA module involved in light responsiveness
tcGASA2	Box 4	ATTAAT	670	676	part of a conserved DNA module involved in light responsiveness
tcGASA2	Box 4	ATTAAT	858	864	part of a conserved DNA module involved in light responsiveness
tcGASA2	Box 4	ATTAAT	1155	1161	part of a conserved DNA module involved in light responsiveness
tcGASA2	Box 4	ATTAAT	1159	1165	part of a conserved DNA module involved in light responsiveness
tcGASA2	Box 4	ATTAAT	1163	1169	part of a conserved DNA module involved in light responsiveness
tcGASA2	GT1-motif	GGTTAA	1008	1014	light responsive element
tcGASA2	ATC-motif	AGTAATCT	706	714	part of a conserved DNA module involved in light responsiveness
tcGASA2	TCT-motif	TCTTAC	969	975	part of a light responsive element
tcGASA3	G-box	CACGTG	1129	1135	cis-acting regulatory element involved in light responsiveness
tcGASA3	G-Box	CACGTG	1129	1135	cis-acting regulatory element involved in light responsiveness
tcGASA3	GATA-motif	AAGGATAAGG	115	124	part of a light responsive element
tcGASA3	TCCC-motif	TCTCCCT	111	118	part of a light responsive element
tcGASA3	GT1-motif	GGTTAAT	78	85	light responsive element
tcGASA3	GA-motif	ATAGATAA	449	457	part of a light responsive element
tcGASA3	GTGGC-motif	CAGCGTGTGGC	610	620	part of a light responsive element
tcGASA4	TCCC-motif	TCTCCCT	1057	1064	part of a light responsive element
tcGASA4	GT1-motif	GGTTAA	449	455	light responsive element
tcGASA4	GATA-motif	AAGGATAAGG	1212	1221	part of a light responsive element
tcGASA4	Box 4	ATTAAT	145	151	part of a conserved DNA module involved in light responsiveness
tcGASA4	Box 4	ATTAAT	1435	1441	part of a conserved DNA module involved in light responsiveness
tcGASA4	G-box	TAACACGTAG	1179	1188	cis-acting regulatory element involved in light responsiveness
tcGASA5	AE-box	AGAAACAA	401	409	part of a module for light response
tcGASA5	AE-box	AGAAACTT	982	990	part of a module for light response
tcGASA5	GT1-motif	GGTTAAT	890	897	light responsive element
tcGASA5	GT1-motif	GGTTAA	891	897	light responsive element
tcGASA5	Box 4	ATTAAT	1085	1091	part of a conserved DNA module involved in light responsiveness
tcGASA5	I-box	AAGATAAGGCT	1435	1445	part of a light responsive element
tcGASA6	G-Box	CACGTG	57	63	cis-acting regulatory element involved in light responsiveness
tcGASA6	G-box	CACGTG	57	63	cis-acting regulatory element involved in light responsiveness
tcGASA6	Box 4	ATTAAT	1324	1330	part of a conserved DNA module involved in light responsiveness
tcGASA6	TCT-motif	TCTTAC	783	789	part of a light responsive element
tcGASA7	chs-CMA2a	TCACTTGA	101	109	part of a light responsive element
tcGASA7	ACE	CTAACGTATT	629	638	cis-acting element involved in light responsiveness
tcGASA7	ATC-motif	AGTAATCT	315	323	part of a conserved DNA module involved in light responsiveness
tcGASA7	Box 4	ATTAAT	283	289	part of a conserved DNA module involved in light responsiveness
tcGASA7	Box 4	ATTAAT	564	570	part of a conserved DNA module involved in light responsiveness
tcGASA7	Box 4	ATTAAT	702	708	part of a conserved DNA module involved in light responsiveness
tcGASA7	Box 4	ATTAAT	1445	1451	part of a conserved DNA module involved in light responsiveness
tcGASA7	GT1-motif	GGTTAAT	119	126	light responsive element
tcGASA7	GT1-motif	GGTTAA	666	672	light responsive element
tcGASA8	TCT-motif	TCTTAC	1007	1013	part of a light responsive element
tcGASA8	ATCT-motif	AATCTAATCC	1149	1158	part of a conserved DNA module involved in light responsiveness
tcGASA8	Box 4	ATTAAT	475	481	part of a conserved DNA module involved in light responsiveness
tcGASA8	Box 4	ATTAAT	629	635	part of a conserved DNA module involved in light responsiveness
tcGASA8	Box 4	ATTAAT	1307	1313	part of a conserved DNA module involved in light responsiveness
tcGASA8	AE-box	AGAAACAA	507	515	part of a module for light response
tcGASA8	AE-box	AGAAACAA	647	655	part of a module for light response
tcGASA8	GT1-motif	GGTTAA	1276	1282	light responsive element
tcGASA9	G-box	TACGTG	886	892	cis-acting regulatory element involved in light responsiveness
tcGASA9	3-AF1 binding site	TAAGAGAGGAA	1318	1328	light responsive element
tcGASA9	MRE	AACCTAA	23	30	MYB binding site involved in light responsiveness
tcGASA9	Box 4	ATTAAT	218	224	part of a conserved DNA module involved in light responsiveness
tcGASA9	Box 4	ATTAAT	494	500	part of a conserved DNA module involved in light responsiveness
tcGASA9	Box 4	ATTAAT	507	513	part of a conserved DNA module involved in light responsiveness
tcGASA9	Box 4	ATTAAT	1180	1186	part of a conserved DNA module involved in light responsiveness
tcGASA9	TCT-motif	TCTTAC	1317	1323	part of a light responsive element
